# Birth of protein-coding exons by ancient domestication of LINE retrotransposon

**DOI:** 10.1101/2024.04.25.591049

**Authors:** Koichi Kitao, Kenji Ichiyanagi, So Nakagawa

**Affiliations:** Laboratory of Genome and Epigenome Dynamics, Department of Animal Sciences, Graduate school of Bioagricultural Sciences, Nagoya University, Furo-cho, Chikusa-ku, Nagoya 464-8601, Japan; Depertment of Molecular Life Science, Tokai University School of Medicine, Isehara, Kanagawa 259-1193, Japan; Division of Genome Sciences, Institute of Medical Sciences, Tokai University, Isehara, Kanagawa 259-1193, Japan; Division of Interdisciplinary Merging of Health Research, Micro/Nano Technology Center, Tokai University, Hiratsuka, Kanagawa 259-1292, Japan

**Author notes:** Koichi Kitao; So Nakagawa, (KK); (SN).

**Keywords:** *de novo* gene birth, LINE, alternative splicing, retrotransposon, Sauria

## Abstract

Transposons, occasionally domesticated as novel host protein-coding genes, are responsible for the lineage-specific functions in vertebrates. LINE-1 (L1) is one of the most active transposons in the vertebrate genomes. Despite its abundance, the contribution of L1 to the birth of vertebrate proteins remains unelucidated. Here, we present a novel mechanism for the origination of *de novo* proteins, in which the L1 retrotransposons are incorporated into host genes as protein-coding exons by alternative splicing. L1 ORF1 protein (ORF1p) is an RNA-binding protein that binds to L1 RNA and is required for retrotransposition by acting as an RNA chaperone. We identified a splicing variant of *myosin light chain 4* (*MYL4*) containing an L1 ORF1-derived exon and encoding a chimeric protein of L1 ORF1p and MYL4, named Lyosin. Molecular evolutionary analysis revealed that Lyosin was acquired in the common ancestor of reptiles and birds during the Paleozoic era. The amino acid sequence of Lyosin had undergone purifying selection although it was lost in some lineages, including the Neognathae birds and snakes. The transcripts encoding Lyosin were expressed in the testes of two lizard species, suggesting that its function is different from that of the canonical MYL4 expressed specifically in the heart. Furthermore, sequence searches revealed other evolutionarily conserved chimeric isoforms fused to the L1 ORF1p in three genes in vertebrates. Our findings suggest a novel evolutionary mechanism for the birth of lineage-specific proteins derived from transposons and implicate the previously unrecognized adaptive functions of L1 ORF1p.
