## Supplementary material for "Birth of protein-coding exons by ancient domestication of LINE retrotransposon": Dataset S1

### Sheet: Dataset_S1
Dataset S1. BLASTP search for the Lyosin protein on the NCBI web server
Accession	Description	Species	Query Cover	E-value	Percent identity
XP_019356465.1	uncharacterized protein LOC102571199 isoform X1 [Alligator mississippiensis]	Alligator mississippiensis	1	0	100
XP_025041760.1	myosin light chain 4 isoform X1 [Pelodiscus sinensis]	Pelodiscus sinensis	0.99	0	69.07
XP_039372209.1	uncharacterized protein LOC120392005 [Mauremys reevesii]	Mauremys reevesii	0.99	0	70.44
XP_044855124.1	uncharacterized protein LOC123356199 [Mauremys mutica]	Mauremys mutica	0.99	0	70.44
XP_025915001.1	uncharacterized protein LOC112962759 isoform X1 [Apteryx rowi]	Apteryx rowi	0.99	7e-167	62.89
KAJ6660655.1	hypothetical protein lerEdw1_017652 [Lerista edwardsae]	Lerista edwardsae	0.99	5e-160	58.93
KAJ7313540.1	hypothetical protein JRQ81_005008 [Phrynocephalus forsythii]	Phrynocephalus forsythii	0.99	3e-140	54.99
XP_031456780.1	myosin light chain 4 isoform X1 [Phasianus colchicus]	Phasianus colchicus	0.97	4e-94	46.98
XP_015154794.2	myosin light chain, embryonic isoform X1 [Gallus gallus]	Gallus gallus	0.97	1e-93	46.19
XP_019478931.1	myosin light chain 4 isoform X1 [Meleagris gallopavo]	Meleagris gallopavo	0.97	1e-91	45.67
XP_013052197.2	myosin light chain 4 isoform X1 [Anser cygnoides]	Anser cygnoides	0.97	8e-87	63.8
XP_033026289.1	myosin light chain 4 isoform X1 [Lacerta agilis]	Lacerta agilis	0.87	4e-153	62.28
XP_053217707.1	myosin light chain 4 isoform X1 [Podarcis raffonei]	Podarcis raffonei	0.75	6e-89	48.47
