## Supplementary material for "Birth of protein-coding exons by ancient domestication of LINE retrotransposon": Dataset S7

### Sheet: vertebrate_mammalian_RefSeq_LIN
Dataset S7. Protein isoforms containing LINE ORF1p-like sequences in vertebrates
Accession	Gene name	Protein name	Species	LINE ORF1 hits
XP_046690216.1	RFX5	DNA-binding protein RFX5	Silurus meridionalis	L1-43_DR_gag#LINE/L1,L1-32_DR_gag#LINE/L1,L1-97_DR_gag#LINE/L1
XP_046690218.1	RFX5	DNA-binding protein RFX5	Silurus meridionalis	L1-43_DR_gag#LINE/L1,L1-32_DR_gag#LINE/L1,L1-97_DR_gag#LINE/L1
XP_047663765.1	RFX5	DNA-binding protein RFX5	Tachysurus fulvidraco	L1-43_DR_gag#LINE/L1,L1-107_DR_gag#LINE/L1,L1-20_DR_gag#LINE/L1,L1-97_DR_gag#LINE/L1
XP_054106953.1	ERVFC1	endogenous retrovirus group FC1 Env polyprotein	Callithrix jacchus	L1PA10_gag#LINE/L1,L1PA2_gag#LINE/L1,L1PA12_gag#LINE/L1,L1PA15_gag#LINE/L1,L1PA16_gag#LINE/L1
XP_054106954.1	ERVFC1	endogenous retrovirus group FC1 Env polyprotein	Callithrix jacchus	L1PA10_gag#LINE/L1,L1PA2_gag#LINE/L1,L1PA12_gag#LINE/L1,L1PA15_gag#LINE/L1,L1PA16_gag#LINE/L1
XP_054106955.1	ERVFC1	endogenous retrovirus group FC1 Env polyprotein	Callithrix jacchus	L1PA10_gag#LINE/L1,L1PA2_gag#LINE/L1,L1PA12_gag#LINE/L1,L1PA15_gag#LINE/L1,L1PA16_gag#LINE/L1
XP_054106956.1	ERVFC1	endogenous retrovirus group FC1 Env polyprotein	Callithrix jacchus	L1PA10_gag#LINE/L1,L1PA2_gag#LINE/L1,L1PA12_gag#LINE/L1,L1PA15_gag#LINE/L1,L1PA16_gag#LINE/L1
XP_054106957.1	ERVFC1	endogenous retrovirus group FC1 Env polyprotein	Callithrix jacchus	L1PA10_gag#LINE/L1,L1PA2_gag#LINE/L1,L1PA12_gag#LINE/L1,L1PA15_gag#LINE/L1,L1PA16_gag#LINE/L1
XP_054106958.1	ERVFC1	endogenous retrovirus group FC1 Env polyprotein	Callithrix jacchus	L1PA10_gag#LINE/L1,L1PA2_gag#LINE/L1,L1PA12_gag#LINE/L1,L1PA15_gag#LINE/L1,L1PA16_gag#LINE/L1
XP_054106959.1	ERVFC1	endogenous retrovirus group FC1 Env polyprotein	Callithrix jacchus	L1PA10_gag#LINE/L1,L1PA2_gag#LINE/L1,L1PA12_gag#LINE/L1,L1PA15_gag#LINE/L1,L1PA16_gag#LINE/L1
XP_053771142.1	ERVFC1	endogenous retrovirus group FC1 Env polyprotein	Desmodus rotundus	L1MA6_gag#LINE/L1,L1MC4_gag#LINE/L1
XP_019356465.1	MYL4	myosin light chain 4	Alligator mississippiensis	L1-32_DR_gag#LINE/L1,L1-97_DR_gag#LINE/L1,L1-14_DR_gag#LINE/L1,L1-46_DR_gag#LINE/L1,L1-107_DR_gag#LINE/L1
XP_033026289.1	MYL4	myosin light chain 4	Lacerta agilis	L1-32_DR_gag#LINE/L1,L1-97_DR_gag#LINE/L1,L1-46_DR_gag#LINE/L1,L1-43_DR_gag#LINE/L1
XP_025041760.1	MYL4	myosin light chain 4	Pelodiscus sinensis	L1-97_DR_gag#LINE/L1,L1-46_DR_gag#LINE/L1,L1-43_DR_gag#LINE/L1
XP_053217707.1	MYL4	myosin light chain 4	Podarcis raffonei	L1-32_DR_gag#LINE/L1,L1-97_DR_gag#LINE/L1,L1-46_DR_gag#LINE/L1,L1-107_DR_gag#LINE/L1,L1-43_DR_gag#LINE/L1
XP_045144741.1	NUP42	nucleoporin NUP42	Echinops telfairi	L1MB8_gag#LINE/L1,L1PA15_gag#LINE/L1,L1MA1_gag#LINE/L1,L1PA12_gag#LINE/L1,L1PA10_gag#LINE/L1
XP_049750113.1	NUP42	nucleoporin NUP42	Elephas maximus indicus	L1MB8_gag#LINE/L1,L1MA6_gag#LINE/L1,L1MEf_gag#LINE/L1,L1MA1_gag#LINE/L1,L1MEi_gag#LINE/L1
XP_031979299.1	UNC13C	protein unc-13 homolog C	Corvus moneduloides	L1-11_DR_gag#LINE/L1
XP_031979300.1	UNC13C	protein unc-13 homolog C	Corvus moneduloides	L1-11_DR_gag#LINE/L1
XP_053933467.1	UNC13C	protein unc-13 homolog C	Cuculus canorus	L1-11_DR_gag#LINE/L1
XP_017947912.1	UNC13C	protein unc-13 homolog C	Xenopus tropicalis	HAL1ME_gag#LINE/L1
XP_031755037.1	UNC13C	protein unc-13 homolog C	Xenopus tropicalis	HAL1ME_gag#LINE/L1
XP_054360728.1	USP4	ubiquitin carboxyl-terminal hydrolase 4	Mirounga angustirostris	L1MB8_gag#LINE/L1,L1MEf_gag#LINE/L1,L1MA1_gag#LINE/L1,L1MA6_gag#LINE/L1,L1MEi_gag#LINE/L1
XP_057168080.1	USP4	ubiquitin carboxyl-terminal hydrolase 4	Ursus arctos	L1MB8_gag#LINE/L1,L1MA6_gag#LINE/L1,L1MEf_gag#LINE/L1,L1MA1_gag#LINE/L1,L1MEi_gag#LINE/L1
